# MSABrowser: dynamic and fast visualization of sequence alignments, variations, and annotations

**DOI:** 10.1101/2021.04.05.426321

**Authors:** Furkan M. Torun, Halil I. Bilgin, Oktay I. Kaplan

**Author notes:** Both authors contributed equally to this work (Furkan M. Torun, Halil I. Bilgin).

## Abstract

Sequence alignment is an excellent way to visualize the similarities and differences between DNA, RNA, or protein sequences, yet it is currently difficult to jointly view sequence alignment data with genetic variations, modifications such as post-translational modifications, and annotations (i.e. protein domains). Here, we develop the MSABrowser tool that makes it easy to co-visualize genetic variations, modifications, and annotations on the respective positions of amino acids or nucleotides in pairwise or multiple sequence alignments. MSABrowser is developed entirely in JavaScript and works on any modern web browser at any platform, including Linux, Mac OS X, and Windows systems without any installation. MSABrowser is also freely available for the benefit of the scientific community.

**Availability and implementation:** MSABrowser is released as open-source and web-based software under GNU General Public License, version 3.0 (GPLv3). The visualizer, documentation, all source codes, and examples are available at http://thekaplanlab.github.io/ and GitHub repository https://github.com/thekaplanlab/msabrowser.

**Supplementary information:** Supplementary data are available online.
