## Supplementary Table 1 for "MSABrowser: dynamic and fast visualization of sequence alignments, variations, and annotations"

### Sheet: Sayfa1
Features / Tools	MSABrowser	Plotly Needle Plot	AlignmentViewer	MSAViewer	ProViz	Wasabi	JavaScript Sequence Alignment Viewer (JSAV)
OVERALL
Publication Date	April 2021	2019	22 February 2018	13 July 2016	16 April 2016	03 December 2015	23 October 2014
Technology	JavaScript	JavaScript, Python	JavaScript	JavaScript	JavaScript	JavaScript, Python	JavaScript
Open-source code	Available	Available	Available	Available	Available	Available	Available
Open-source entity	https://github.com/thekaplanlab/msabrowser	https://github.com/plotly/dash-bio	https://github.com/sanderlab/alignmentviewer	https://github.com/wilzbach/msa	https://bitbucket.org/daveylab/proviz/	https://github.com/veidenberg/wasabi	https://github.com/AndrewCRMartin/JSAV/
Embeddable component to a website	Available	Available	Not available	Available	Not available	Not available	Available
VISUALIZABLE DATA SOURCES
MSA/PSA data source	Fasta	Not available	Fasta, Stockholm	Fasta, Clustal	Fasta, UniProt Data Retrieving	Fasta, Clustal, Ensembl Data Retrieving, NEXUS, Phylip	Fasta
Alignment data export	Fasta, Image	Fasta, NEXUS, Phylip	Fasta, Stockholm	Fasta, Image	Available	Fasta, NEXUS, Phylip	Fasta
Variations / PTMs / Modifications	JSON	JSON	Not available	Not available	Automatic retrieval	Not available	Not available
Annotations (Domains/Sequence intervals)	JSON	JSON	Not available	GFF	Automatic retrieval	Not available	Not available
Sequence annotation formats	JSON	Not available	Tab separated text file	JalView and GFFv3	Automatic retrieval	Not available	Not available
Phylogenetic tree data	Not available	Not available	Not available	Newick	Not available	Newick, NEXUS, Ensembl Data Retrieving	Not available
USER INTERFACE & EXPERIENCE
Direct jumping to a specific position (i.e.residue)	Available	Available	Not available	Available	Not available	Not available	Not available
Addressing a specific position in a sequence (i.e. species)	Available	Not available	Not available	Not available	Not available	Not available	Not available
Searching a motif in the sequence(s)	Not available	Not available	Not available	Available	Available	Not available	Not available
Change among different color schemas	Available	Not available	Not available	Available	Not available	Available	Available
Removing sequence(s)	Available	Not available	Available	Available	Available	Available	Available
Generating consensus	Available	Not available	Available	Available	Not available	Not available	Not available
Linking the identifiers to the resources	Ensembl, UniProtKB, NCBI, Pfam	Not available	UniProtKB, Pfam	UniProtKB, GenBank	UniProtKB	Not available	Not available
